# Expansion of a single Helitron subfamily in *Hydractinia symbiolongicarpus* suggests a shared mechanism of cnidarian chromosomal extension

**DOI:** 10.1101/2024.11.21.624632

**Authors:** Tetsuo Kon, Koto Kon-Nanjo, Oleg Simakov

## Abstract

Helitrons are rolling-circle transposons that amplify through rolling-circle replication mechanism. Since Helitrons were relatively recently identified, their impact on genome evolution is still not fully understood. Here, we describe that a single Helitron subfamily specifically accumulates in the subtelomeric regions of *Hydractinia symbiolongicarpus*, a colonial hydrozoan cnidarian. Based on the sequence divergence, it is suggested that the Helitron subfamily underwent a burst of activity in the species’ recent history. Additionally, there is a IS3EU DNA element accumulation at the putative centromeric regions, as well as minisatellite sequences of approximately 200 bp in length extending from the telomere-side end of the Helitron towards the telomere. Phylogenetic analysis of Helitrons in the *H. symbiolongicarpus* genome suggests that the Helitrons underwent local propagation at the subtelomeric regions. The single Helitron subfamily, along with the consecutive minisatellite, accounts for 26.1% of the genome coverage (126 Mb of the 483 Mb genome), which collectively contribute to the genome size increase observed in *H. symbiolongicarpus* compared with other cnidarians. Homologous sequences of Helitron in *H. symbiolongicarpus* were identified in the genomes of other cnidarians, suggesting that Helitrons in hydractinia were present in at least the common ancestor of Cnidaria. Furthermore, in *Nematostella vectensis*, an anthozoan cnidarian, Helitrons were also accumulated at the subtelomeric regions. All these findings suggest that Helitrons constitute a common cnidarian mechanism of chromosomal extension through local amplification in subtelomeric regions, driving diverse genome expansions within the clade.
