## Supplementary material for "Expansion of a single Helitron subfamily in *Hydractinia symbiolongicarpus* suggests a shared mechanism of cnidarian chromosomal extension": Table S1

### Sheet: TableS1
Table S1. Genome coverage of major TE groups
	Refined		Default
TE group	Genome coverage (bp)	Genome coverage (%)	Genome coverage (bp)	Genome coverage (%)
DNA	82400611	17.0627	23060549	4.77515
LINE	22829424	4.72729	14164864	2.93312
LTR	14387277	2.97917	8526563	1.7656
RC	57067468	11.817	2707930	0.560731
Simple_repeat	3832892	0.793677	3932516	0.814306
SINE	6925188	1.434	1688579	0.349654
Unknown	108238438	22.4129	232533253	48.1507
