## Supplementary material for "Expansion of a single Helitron subfamily in *Hydractinia symbiolongicarpus* suggests a shared mechanism of cnidarian chromosomal extension": Table S2

### Sheet: TableS2
Table S2. Genome coverage of TE families
		Refined		Default
TE group	Family	Genome coverage (bp)	Genome coverage (%)	Genome coverage (bp)	Genome coverage (%)
DNA	Academ-1	1061971	0.219902	480506	0.0994984
DNA	Academ-2	656736	0.13599	174523	0.0361385
DNA	CMC-Chapaev	405970	0.0840642	471921	0.0977207
DNA	CMC-EnSpm	3019439	0.625235	813530	0.168458
DNA	Crypton	144978	0.0300206	111225	0.0230314
DNA	Crypton-A	149414	0.0309392	68008	0.0140824
DNA	Crypton-V	94990	0.0196696	437338	0.0905596
DNA	Dada	96424	0.0199665	96424	0.0199665
DNA	Ginger-2	37147	0.00769203	80898	0.0167516
DNA	hAT-Charlie	1093851	0.226504	81917	0.0169626
DNA	hAT-hAT5	486316	0.100701	201989	0.0418259
DNA	hAT-Tip100	2911821	0.602951	1076857	0.222985
DNA	IS3EU	20232173	4.18948	630690	0.130597
DNA	Kolobok-Hydra	302818	0.0627045	187711	0.0388693
DNA	Kolobok-T2	887328	0.183739	697275	0.144385
DNA	Maverick	11876464	2.45926	9140813	1.89279
DNA	Merlin	666959	0.138107	92410	0.0191353
DNA	MULE-MuDR	2651033	0.54895	448362	0.0928423
DNA	MULE-NOF	244975	0.050727	167896	0.0347662
DNA	P	795773	0.164781	1057988	0.219078
DNA	PIF-Harbinger	3734782	0.773362	1323501	0.274057
DNA	PIF-ISL2EU	1474110	0.305244	1567190	0.324518
DNA	PiggyBac	9245805	1.91453	258773	0.0535841
DNA	Sola-1	126954	0.0262884	45974	0.00951984
DNA	Sola-3	70381	0.0145738	47255	0.0097851
DNA	TcMar-Fot1	188801	0.039095	139231	0.0288306
DNA	TcMar-Pogo	1671930	0.346207	606442	0.125576
DNA	TcMar-Tc1	1929537	0.399549	226595	0.046921
DNA	TcMar-Tc2	2638004	0.546252	1108937	0.229628
DNA	TcMar-Tigger	617891	0.127947	107859	0.0223344
DNA	Zator	685801	0.142009	130506	0.0270239
DNA	Zisupton	161276	0.0333954	82698	0.0171243
LINE	CR1	6348800	1.31465	249119	0.0515851
LINE	CR1-Zenon	92895	0.0192358	121585	0.0251766
LINE	CRE	763534	0.158105	821703	0.17015
LINE	L1	1401425	0.290193	78817	0.0163206
LINE	L2	5380434	1.11413	5951386	1.23235
LINE	Penelope	594551	0.123114	2712789	0.561737
LINE	R2-Hero	1411296	0.292237	901876	0.186752
LINE	RTE-BovB	4147868	0.858899	3302684	0.683887
LINE	RTE-X	219546	0.0454614	24905	0.00515708
LTR	Copia	2104395	0.435757	1820730	0.377019
LTR	DIRS	1227117	0.254099	1009468	0.209031
LTR	ERV1	1541457	0.31919	102644	0.0212545
LTR	Gypsy	5834631	1.20818	3541463	0.733331
LTR	Ngaro	1099587	0.227692	641280	0.13279
LTR	Pao	1844875	0.382018	1410978	0.292171
RC	Helitron	57067468	11.817	2707930	0.560731
Simple_repeat	Simple_repeat	3832892	0.793677	3932516	0.814306
SINE	Alu	108277	0.0224209	94512	0.0195706
SINE	ID	890566	0.18441	307051	0.0635811
SINE	tRNA	3470962	0.718732	1152174	0.238581
Unknown	Unknown	108238438	22.4129	232533253	48.1507
