## Supplementary material for "Expansion of a single Helitron subfamily in *Hydractinia symbiolongicarpus* suggests a shared mechanism of cnidarian chromosomal extension": Table S4

### Sheet: TableS4
Table S4. List of cnidarian species analyzed in this study
Species	Accession
Nematostella vectensis	GCF_932526225.1
Acropora millepora	GCF_013753865.1
Rhopilema esculentum	Li 2020 (chromosome level scaffolds are available at https://datadryad.org/stash/dataset/doi:10.5061/dryad.dncjsxm47)
Hydra viridissima	GCA_014706445.1
Hydra vulgaris	GCA_029227915.2
Hydractinia symbiolongicarpus	GCA_029227915.2
